# Inosine Monophosphate Dehydrogenases are key players for functional development in Arabidopsis

**DOI:** 10.64898/2026.02.27.708476

**Authors:** Eva Dörfer, Zahra Sadeghi, Katharina Ebel, Adrian Heide, Vincent Frick, Tom Niehoff, Susanne Zehner, Lisa Fischer, Claus Peter Witte, Marco Herde, Torsten Möhlmann

## Abstract

In plants, nucleotide *de novo* synthesis is required throughout development to provide building blocks for the synthesis of DNA, RNA and nucleotide-derived cofactors. Inosine Monophosphate Dehydrogenases (IMPDH) are key enzymes in *de novo* guanylate synthesis. The genome of *Arabidopsis thaliana* encodes two IMPDHs and we identify IMPDH2 as the major isoform, being enzymatically active in the plant cytosol. Bimolecular fluorescence complementation (BIFC) analysis suggests that IMPDH1 and IMPDH2 interact with themselves and with Cytidine Triphosphate Synthetase (CTPS) isoforms, connecting purine and pyrimidine metabolism. Nucleotide quantification identifies IMPDH2 as bottleneck in guanylate biosynthesis, and plants lacking this isoform suffer from nucleotide imbalance and limitation, causing reductions in ribosomal RNAs by reducing Target of Rapamycin (TOR) activity. Impaired photosynthesis and growth were further consequences thereof. In contrast, strong overexpression of IMPDH1 supported growth and led to altered organ development in 10% of corresponding plants presumably due to altered auxin metabolism during embryo development.

**Significance statement:** This study reveals that Inosine Monophosphate Dehydrogenase 2 (IMPDH2) is required for early Arabidopsis development and growth. Knock-out mutants exhibit reduced amounts of metabolites (e.g. XMP, GMP, GTP) accompanied by reduced expression of genes in the GO-Terms Ribosome and Photosynthesis at seedling stage. This leads to reduced chlorophyll levels, impaired photosynthesis, and reduced growth. Marked overexpression of *IMPDH1* provoked abnormal organ development in 10% of cases presumably due to altered auxin metabolism.
