## Supplemental Table S1 for "Inosine Monophosphate Dehydrogenases are key players for functional development in Arabidopsis"

### Sheet: Tabelle1
Table S1	Genotyping of het. Impdh1-1 x impdh-2-0 offspring
Genotype	WT	het. double KO	hz. impdh2-0	het. impdh2-0	hz. double ko
n	8	13	17	3	0
%	10.53	31.62	42.11	5.26	0
het. = heterozygous
hz. = homozygous
