## Supplemental Table S2 for "Inosine Monophosphate Dehydrogenases are key players for functional development in Arabidopsis"

### Sheet: Tabelle1
Table S2	Primers used in this study
	Primer name		Sequence
	IMPDH1 fwd	ATGTCGACACTCGAGGATGG
	IMPDH1 rev	TTAAAACGATTTCTTTTCATAAGAAACCAGC
	IMPDH1 attb fwd	GGGGACAAGTTTGTACAAAAAAGCAGGCTTAATGTCGACACTCGAGGATGG
	IMPDH1 attb rev	GGGGACCACTTTGTACAAGAAAGCTGGGTATTAAAACGATTTCTTTTCATAAGAAACCAGC
	IMPDH2 fwd	ATGTCAGGATTCGAAGATGGATTTTC
	IMPDH2 rev	CTAAAACGATTTCTTTTCGTAAGACACC
	IMPDH2 attb fwd	GGGGACAAGTTTGTACAAAAAAGCAGGCTTAATGTCAGGATTCGAAGATGGATTTTC
	IMPDH2 attb rev	GGGGACCACTTTGTACAAGAAAGCTGGGTACTAAAACGATTTCTTTTCGTAAGACACC
	IMPDH2 P VL fwd	AATGGATATACATGAAATCAGTCACTAC
	IMPDH2 P VL rev	CTTCAGTCCAACAATGGCG
	IMPDH2 P VL attb fwd	GGGGACAAGTTTGTACAAAAAAGCAGGCTTAAATGGATATACATGAAATCAGTCACTAC
	IMPDH2 P VL attb rev	GGGGACCACTTTGTACAAGAAAGCTGGGTACTTCAGTCCAACAATGGCG
	IMPDH2 P attb fwd	GGGGACAAGTTTGTACAAAAAAGCAGGCTTAGGACCTCGGAAGGACTTTG
	IMPDH1 LP	CAGATTGCAAGGAAGAAGCAC
	IMPDH1 RP	TTGTGGTTCTTGAGAGGGATG
	IMPDH2 LP	CGTTGATGCTCCCAGAACTAG
	IMPDH2 RP	GTCACGCTAAATCGCTTCAAG
	T-DNA LBb1.3	ATTTTGCCGATTTCGGAAC
	T-DNA LB3	TAGCATCTGAATTTCATAACCAATCTCGATACAC
	Ef1α fwd	GAGACCACCAAGTACTACTGCAC
	Ef1α rev	GTTGGTCCCTTGTACCAGTCAAG
	RT Aktin fwd	CTTGCACCAAGCAGCATGAA
	RT Aktin rev	CCGATCCAGACACTGTACTTCCTT
	EGFP fwd	ATGGTGAGCAAGGGCGAGG
	EGFP rev	CTTGTACAGCTCGTCCATGCCG
	RT IMPDH1 fwd	GGAATCTCACATGGCTGCTG
	RT IMPDH1 rev	TACTCCGGGAACTTCACACC
	RT IMPDH2 fwd	GCCGTGTACAAAGTCTCGAC
	RT IMPDH2 rev	GGCTTCCTTTGGTCATTGCT
	RT psaA fwd	AGGCTTCCACAGTTTTGGTTT
	RT psaA rev	CCCAAACATCTGACTGCATTT
	RT psaB fwd	ACCCCGACTCGAGTAGTCATT
	RT psaB rev	CGCAGCTTGAGTCGTAAAATC
	RT psaL fwd	CGAGCTGTTAAATCCGACAAG
	RT psaL rev	GTGAACTTAGCCCATCCATCA
	RT psbA fwd	CTTCTGCAGCTATTGGATTGC
	RT psbA rev	CATTTTCTGTGGTTTCCCTGA
	RT psbO fwd	CTGCTTCGAGCCTACTTCCTT
	RT psbO rev	GCAGTGTTCTTCACGTTCTCC
	RT petC fwd	GATGGCGATGTCAAGTGG
	RT petC rev	GCTTCATCTATATCCGCGTG
	RT LHCB1.4 fwd	TCAGGCCATTGTCACCGGAAAG
	RT LHCB1.4 rev	TGACTGGATCAGCCAAGTGGTC
	RT PIN1 fwd	AAGTATTGGCAACGGACGGT
	RT PIN1 rev	ACGCCATGAACAACCCAAGA
	RT AUX1 fwd	CATTGCCTCCATCATCCACG
	RT AUX1 rev	CTCCGAAAGCCCAGTAAACG
	RT GH3.3 fwd	TCGGGTTGCGGATAAGTCGA
	RT GH3.3 rev	ACACACCTCGGCACCTTGTA
	RT IAA12 fwd	GTCAGAATTGGAGGTGGGGA
	RT IAA12 rev	GGCCATCCTACCACTTGACT
	RT ARF5 fwd	ATCGCCAACAAACAGCACTT
	RT ARF5 rev	ACCAACTGAGAGCTGAGACC
	RT WOX2 fwd	AGGAGCGCATGGCTTACTTCA
	RT WOX2 rev	TTCTCGTAGCCACCACTTGGA
	RT WOX8 fwd	AGGGATGGCATTCTCTACCG
	RT WOX8 rev	GACGTCTTCACCACCGGATA
	guaB pCYB1 fwd	CACCAACAAGGACCATAGCAATGCTACGTATCGCTAAAGAAGC
	guaB pCYB1 rev	CATTCGCCATTCAGGCTGCATCAGGAGCCCAGACGGTAG
	TAC Promotor fwd	AAGCTGTGGTATGGCTGTG
	rrnB Terminator rev	GAGCGTTCACCGACAAACA
	codon opt. IMPDH2 fwd	ATGAGCGGTTTTGAAGATGGT
	codon opt. IMPDH2 rev	GCTAACCAGACCATGAATACCG
	C1	TTATACGCAAGGCGACAAGG
	C2	GATCTTCCGTCACAGGTAGG
	K1	CAGTCATAGCCGAATAGCCT
	K2	CGGTGCCCTGAATGAACTGC
	Kt	CGGCCACAGTCGATGAATCC
